# Reproductive biology of wild and domesticated *Ensete ventricosum*: Further evidence for maintenance of sexual reproductive capacity in a vegetatively propagated perennial crop

**DOI:** 10.1101/2020.04.30.055582

**Authors:** Solomon Tamrat, James S. Borrell, Eleni Shiferaw, Tigist Wondimu, Simon Kallow, Rachael M. Davies, John B. Dickie, Gizachew W. Nuraga, Oliver White, Feleke Woldeyes, Sebsebe Demissew, Paul Wilkin

**Author notes:** Denotes joint first authors (Solomon Tamrat, James S. Borrell).

## Abstract

- Loss of sexual reproductive capacity has been proposed as a syndrome of domestication in vegetatively propagated crops, but there are relatively few examples from agricultural systems. In this study we compare sexual reproductive capacity in wild (sexual) and domesticated (vegetative) populations of enset (*Ensete ventricosum* (Welw.) Cheesman), a tropical banana relative and Ethiopian food security crop.
- We examined floral and seed morphology and germination ecology across 35 wild and domesticated enset. We surveyed variation in floral and seed traits, including seed weight, viability and internal morphology, and germinated seeds across a range of constant and alternating temperature regimes to characterise optimum germination requirements.
- We report highly consistent floral allometry, seed viability, internal morphology and days to germination in wild and domesticated enset. However, seeds from domesticated plants responded to cooler temperatures with greater diurnal range. Shifts in germination behaviour appear concordant with a climatic envelope shift in the domesticated distribution.
- Our findings provide evidence that sexual reproductive capacity has been maintained despite long-term near-exclusive vegetative propagation in domesticated enset. Furthermore, certain traits such as germination behaviour and floral morphology, may be under continued selection, presumably through rare sexually reproductive events. Compared to sexually propagated crops banked as seeds, vegetative crop diversity is typically conserved in living collections that are more costly and insecure. Improved understanding of sexual propagation in vegetative crops may have applications in germplasm conservation and plant breeding.
