## Supplemental Data Files for "Reproductive biology of wild and domesticated *Ensete ventricosum*: Further evidence for maintenance of sexual reproductive capacity in a vegetatively propagated perennial crop": S1_Male_floral_correlation_matrix.txt

	Pedicel (length)	Anther Length 1	Anther Length 2	Anther Length 3	Anther Length 4	Anther Length 5	Filament Length 1	Filament Length 2	Filament Length 3	Filament Length 4	Filament Length 5	Sepal Length	Sepal Width	Petal Length Width	Petal Width Width	Stylode Length
Pedicel (length)		0.357*	0.364*	0.37*	0.369*	0.325*	-0.22	-0.25	-0.283*	-0.299*	-0.327*	0.291*	0.00	0.298*	-0.10	0.417*
Anther Length 1	-0.361*		0.992*	0.986*	0.945*	0.909*	0.25	0.25	0.21	0.17	0.16	0.907*	0.599*	0.428*	-0.10	0.807*
Anther Length 2	-0.364*	0.961*		0.988*	0.946*	0.909*	0.25	0.25	0.21	0.17	0.16	0.903*	0.602*	0.42*	-0.10	0.819*
Anther Length 3	-0.333*	0.904*	0.941*		0.963*	0.926*	0.25	0.24	0.20	0.17	0.16	0.892*	0.599*	0.423*	-0.10	0.826*
Anther Length 4	-0.12	0.814*	0.839*	0.87*		0.963*	0.20	0.20	0.18	0.20	0.19	0.841*	0.593*	0.381*	-0.11	0.818*
Anther Length 5	-0.04	0.595*	0.638*	0.69*	0.784*		0.19	0.20	0.18	0.20	0.21	0.795*	0.575*	0.398*	-0.08	0.818*
Filament Length 1	0.809*	-0.466*	-0.466*	-0.407*	-0.18	-0.06		0.929*	0.895*	0.824*	0.754*	0.371*	0.457*	0.25	0.542*	0.11
Filament Length 2	0.809*	-0.485*	-0.485*	-0.428*	-0.207*	-0.08	0.986*		0.961*	0.879*	0.801*	0.364*	0.432*	0.294*	0.551*	0.09
Filament Length 3	0.812*	-0.483*	-0.48*	-0.418*	-0.20	-0.07	0.983*	0.996*		0.917*	0.844*	0.334*	0.43*	0.271*	0.587*	0.08
Filament Length 4	0.813*	-0.486*	-0.48*	-0.417*	-0.20	-0.07	0.98*	0.993*	0.996*		0.926*	0.284*	0.425*	0.24	0.583*	0.07
Filament Length 5	0.755*	-0.404*	-0.385*	-0.319*	-0.11	0.09	0.89*	0.898*	0.907*	0.911*		0.24	0.369*	0.20	0.543*	0.06
Sepal Length	0.345*	0.219*	0.237*	0.273*	0.414*	0.404*	0.427*	0.421*	0.423*	0.422*	0.442*		0.626*	0.426*	-0.03	0.664*
Sepal Width	-0.406*	0.593*	0.611*	0.587*	0.515*	0.378*	-0.424*	-0.444*	-0.442*	-0.447*	-0.371*	0.361*		0.20	0.18	0.504*
Petal Length Width	0.45*	-0.312*	-0.291*	-0.237*	-0.06	0.03	0.612*	0.612*	0.606*	0.607*	0.607*	0.46*	-0.11		0.08	0.302*
Petal Width Width	0.647*	-0.473*	-0.465*	-0.404*	-0.222*	-0.06	0.786*	0.786*	0.791*	0.786*	0.804*	0.226*	-0.48*	0.518*		-0.04
Stylode Length	-0.13	0.241*	0.218*	0.14	0.00	-0.08	-0.258*	-0.232*	-0.233*	-0.236*	-0.226*	0.06	0.32*	-0.327*	-0.375*
