## Supplemental Data Files for "Reproductive biology of wild and domesticated *Ensete ventricosum*: Further evidence for maintenance of sexual reproductive capacity in a vegetatively propagated perennial crop": S2_Female_floral_correlation_matrix.txt

	Pedicel (length)	Ovary (length)	Ovary (width)	Outer whorl fused tepal (length)	Outer whorl fused tepal (width)	Inner whorl (length)	Inner whorl (width)	Style (length)	Staminode 1 length (large)	Staminode 2 length (large)	Staminode 3 length (large)	Staminode 4 length (small)	Staminode 5 length (small)
Pedicel (length)
Ovary (length)	0
Ovary (width)	0.192	0.713*
Outer whorl fused tepal (length)	0.17	-0.814*	-0.565*
Outer whorl fused tepal (width)	0.161	0.871*	0.55*	-0.76*
Inner whorl (length)	-0.48*	-0.597*	-0.603*	0.601*	-0.633*
Inner whorl (width)	-0.231	0.058	0.063	-0.047	-0.01	0.242
Style (length)	0.003	-0.779*	-0.686*	0.802*	-0.686*	0.647*	0.219
Staminode 1 length (large)	0.206	0.731*	0.52*	-0.648*	0.736*	-0.61*	-0.132	-0.681*
Staminode 2 length (large)	0.341	-0.412	-0.017	0.348	-0.428	-0.077	0.057	0.176	-0.177
Staminode 3 length (large)	0.113	-0.512*	-0.137	0.457	-0.559*	0.245	0.089	0.238	-0.291	0.823*
Staminode 4 length (small)	0.117	-0.538*	-0.177	0.416	-0.572*	0.238	0.019	0.178	-0.281	0.764*	0.942*
Staminode 5 length (small)	-0.033	-0.438	-0.089	0.294	-0.526*	0.262	0.041	0.098	-0.203	0.656*	0.875*	0.889*
