## Supplemental Data Files for "Reproductive biology of wild and domesticated *Ensete ventricosum*: Further evidence for maintenance of sexual reproductive capacity in a vegetatively propagated perennial crop": S3_summary_floral_traits.txt

Tissue	Domesticated
	mean	sd
Pedicel (length)	8.24	(1.27)
Ovary (length)	71.44	(18.87)
Ovary (width)	33.4	(11.07)
Outer whorl fused tepal (length)	33.06	(20.52)
Outer whorl fused tepal (width)	33.19	(15.85)
Inner whorl (length)	19.76	(7.8)
Inner whorl (width)	16.69	(6.51)
Style (length)	27.43	(17.66)
Staminode 1 length (large)	32.44	(6.54)
Staminode 2 length (large)	20.14	(2.71)
Staminode 3 length (large)	18.43	(2.51)
Staminode 4 length (small)	17.14	(2.42)
Staminode 5 length (small)	15.65	(2.78)
