## Supplemental Data Files for "Reproductive biology of wild and domesticated *Ensete ventricosum*: Further evidence for maintenance of sexual reproductive capacity in a vegetatively propagated perennial crop": S4_Seed_morphology_(size).txt

Sample	Group	Type	species_ID_1	species_ID_2	Length	Width	Thickness	testa_thickness	Total_seed_area	Endosperm_area
377	Ensete	Domestic	Ensete ventricosum var. dom	Ensete ventricosum (AA_med)	14.6	13.9	13.1	NA	NA	NA
378	Ensete	Domestic	Ensete ventricosum var. dom	Ensete ventricosum (AA_med)	18.6	15.9	10.9	NA	NA	NA
379	Ensete	Domestic	Ensete ventricosum var. dom	Ensete ventricosum (AA_med)	16.2	14.7	10.3	NA	NA	NA
380	Ensete	Domestic	Ensete ventricosum var. dom	Ensete ventricosum (AA_med)	14.6	14.2	10.8	NA	NA	NA
381	Ensete	Domestic	Ensete ventricosum var. dom	Ensete ventricosum (AA_med)	18.6	15.4	10.7	NA	NA	NA
382	Ensete	Domestic	Ensete ventricosum var. dom	Ensete ventricosum (AA_med)	15.5	13.8	9.6	NA	NA	NA
383	Ensete	Domestic	Ensete ventricosum var. dom	Ensete ventricosum (AA_med)	14.7	13.5	10.2	NA	NA	NA
384	Ensete	Domestic	Ensete ventricosum var. dom	Ensete ventricosum (AA_med)	19.3	17.1	10.8	NA	NA	NA
385	Ensete	Domestic	Ensete ventricosum var. dom	Ensete ventricosum (AA_med)	19.7	15.1	11	NA	NA	NA
386	Ensete	Domestic	Ensete ventricosum var. dom	Ensete ventricosum (AA_med)	17.9	13.6	10.7	NA	NA	NA
387	Ensete	Domestic	Ensete ventricosum var. dom	Ensete ventricosum (AA_med)	16	15.1	11.1	NA	NA	NA
388	Ensete	Domestic	Ensete ventricosum var. dom	Ensete ventricosum (AA_med)	18.8	13.9	10.9	NA	NA	NA
389	Ensete	Domestic	Ensete ventricosum var. dom	Ensete ventricosum (AA_med)	20.2	11.1	11	NA	NA	NA
390	Ensete	Domestic	Ensete ventricosum var. dom	Ensete ventricosum (AA_med)	17	14.8	8.7	NA	NA	NA
391	Ensete	Domestic	Ensete ventricosum var. dom	Ensete ventricosum (AA_med)	16.6	15.2	12.5	NA	NA	NA
392	Ensete	Domestic	Ensete ventricosum var. dom	Ensete ventricosum (AA_med)	18.4	12.6	9.8	NA	NA	NA
393	Ensete	Domestic	Ensete ventricosum var. dom	Ensete ventricosum (AA_med)	14.7	14.2	11.4	NA	NA	NA
394	Ensete	Domestic	Ensete ventricosum var. dom	Ensete ventricosum (AA_med)	16.9	14	11	NA	NA	NA
395	Ensete	Domestic	Ensete ventricosum var. dom	Ensete ventricosum (AA_med)	18	13.7	9.7	NA	NA	NA
396	Ensete	Domestic	Ensete ventricosum var. dom	Ensete ventricosum (AA_med)	17.7	14.6	9.6	NA	NA	NA
397	Ensete	Domestic	Ensete ventricosum var. dom	Ensete ventricosum (AA_med)	16.7	13.8	10.5	NA	NA	NA
530	Ensete	Domestic	Ensete ventricosum var. dom	Ensete ventricosum (AA_Shola)	19.4	17.1	12.3	0.812	137.668	67.579
531	Ensete	Domestic	Ensete ventricosum var. dom	Ensete ventricosum (AA_Shola)	18.9	17.6	12	0.646	208.779	72.695
532	Ensete	Domestic	Ensete ventricosum var. dom	Ensete ventricosum (AA_Shola)	18.5	13.9	12.1	0.438	173.774	54.494
533	Ensete	Domestic	Ensete ventricosum var. dom	Ensete ventricosum (AA_Shola)	19.3	14.2	13.3	0.839	153.346	74.988
534	Ensete	Domestic	Ensete ventricosum var. dom	Ensete ventricosum (AA_Shola)	19	15.9	11.9	0.784	150.413	70.038
535	Ensete	Domestic	Ensete ventricosum var. dom	Ensete ventricosum (AA_Shola)	18.9	15.9	10.2	NA	NA	NA
536	Ensete	Domestic	Ensete ventricosum var. dom	Ensete ventricosum (AA_Shola)	17.4	15.4	13.1	NA	NA	NA
537	Ensete	Domestic	Ensete ventricosum var. dom	Ensete ventricosum (AA_Shola)	19.1	17	12.6	NA	NA	NA
538	Ensete	Domestic	Ensete ventricosum var. dom	Ensete ventricosum (AA_Shola)	20.5	14.4	12.4	NA	NA	NA
539	Ensete	Domestic	Ensete ventricosum var. dom	Ensete ventricosum (AA_Shola)	18.5	15.9	12.5	NA	NA	NA
540	Ensete	Domestic	Ensete ventricosum var. dom	Ensete ventricosum (AA_Shola)	18	13.9	13.3	NA	NA	NA
541	Ensete	Domestic	Ensete ventricosum var. dom	Ensete ventricosum (AA_Shola)	18.9	16.7	13.3	NA	NA	NA
542	Ensete	Domestic	Ensete ventricosum var. dom	Ensete ventricosum (AA_Shola)	14.9	16.3	13.3	NA	NA	NA
543	Ensete	Domestic	Ensete ventricosum var. dom	Ensete ventricosum (AA_Shola)	19.6	17.7	11.2	NA	NA	NA
544	Ensete	Domestic	Ensete ventricosum var. dom	Ensete ventricosum (AA_Shola)	18.9	13.5	12.4	NA	NA	NA
453	Ensete	Domestic	Ensete ventricosum var. dom	Ensete ventricosum (Deriea)	13.9	13	11	0.808	113.149	45.565
454	Ensete	Domestic	Ensete ventricosum var. dom	Ensete ventricosum (Deriea)	13.9	13.2	9.6	0.822	119.009	44.111
455	Ensete	Domestic	Ensete ventricosum var. dom	Ensete ventricosum (Deriea)	15	14.4	10.8	0.779	113.567	44.093
456	Ensete	Domestic	Ensete ventricosum var. dom	Ensete ventricosum (Deriea)	12.6	13.1	9.5	0.773	134.568	40.928
457	Ensete	Domestic	Ensete ventricosum var. dom	Ensete ventricosum (Deriea)	14.3	12.5	9.2	0.406	94.265	45.949
458	Ensete	Domestic	Ensete ventricosum var. dom	Ensete ventricosum (Deriea)	16.1	14.7	10.9	NA	NA	NA
459	Ensete	Domestic	Ensete ventricosum var. dom	Ensete ventricosum (Deriea)	16.3	13.7	7.3	NA	NA	NA
460	Ensete	Domestic	Ensete ventricosum var. dom	Ensete ventricosum (Deriea)	14.7	14.6	9.7	NA	NA	NA
461	Ensete	Domestic	Ensete ventricosum var. dom	Ensete ventricosum (Deriea)	15.7	11.5	8.4	NA	NA	NA
462	Ensete	Domestic	Ensete ventricosum var. dom	Ensete ventricosum (Deriea)	13.3	11.8	9.2	NA	NA	NA
463	Ensete	Domestic	Ensete ventricosum var. dom	Ensete ventricosum (Deriea)	13.6	10.4	11.2	NA	NA	NA
464	Ensete	Domestic	Ensete ventricosum var. dom	Ensete ventricosum (Deriea)	16.8	14.8	8.9	NA	NA	NA
465	Ensete	Domestic	Ensete ventricosum var. dom	Ensete ventricosum (Deriea)	14.8	11.3	9.1	NA	NA	NA
466	Ensete	Domestic	Ensete ventricosum var. dom	Ensete ventricosum (Deriea)	13.6	17.1	8.9	NA	NA	NA
467	Ensete	Domestic	Ensete ventricosum var. dom	Ensete ventricosum (Deriea)	15.3	15	11.2	NA	NA	NA
468	Ensete	Domestic	Ensete ventricosum var. dom	Ensete ventricosum (Deriea)	14.3	12.6	10	NA	NA	NA
469	Ensete	Domestic	Ensete ventricosum var. dom	Ensete ventricosum (Deriea)	16.4	13.8	8.9	NA	NA	NA
508	Ensete	Domestic	Ensete ventricosum var. dom	Ensete ventricosum (Ganticho)	20.4	16.2	11.8	1.049	193.804	77.327
509	Ensete	Domestic	Ensete ventricosum var. dom	Ensete ventricosum (Ganticho)	21.7	14.4	16.13	1.34	183.577	88.919
510	Ensete	Domestic	Ensete ventricosum var. dom	Ensete ventricosum (Ganticho)	20.3	18.08	13.86	1.36	193.403	74.783
511	Ensete	Domestic	Ensete ventricosum var. dom	Ensete ventricosum (Ganticho)	18.9	15.2	12.1	1.182	208.412	73.745
512	Ensete	Domestic	Ensete ventricosum var. dom	Ensete ventricosum (Ganticho)	21.8	16.3	14.9	NA	NA	NA
513	Ensete	Domestic	Ensete ventricosum var. dom	Ensete ventricosum (Ganticho)	22.7	14.5	12	NA	NA	NA
514	Ensete	Domestic	Ensete ventricosum var. dom	Ensete ventricosum (Ganticho)	20	14.9	14.8	NA	NA	NA
515	Ensete	Domestic	Ensete ventricosum var. dom	Ensete ventricosum (Ganticho)	17.9	14.4	13.9	NA	NA	NA
516	Ensete	Domestic	Ensete ventricosum var. dom	Ensete ventricosum (Ganticho)	22.9	16.7	11.6	NA	NA	NA
517	Ensete	Domestic	Ensete ventricosum var. dom	Ensete ventricosum (Ganticho)	17.9	15.2	11.1	NA	NA	NA
518	Ensete	Domestic	Ensete ventricosum var. dom	Ensete ventricosum (Ganticho)	20.2	14.8	15.9	NA	NA	NA
519	Ensete	Domestic	Ensete ventricosum var. dom	Ensete ventricosum (Ganticho)	22	17.7	13.2	NA	NA	NA
520	Ensete	Domestic	Ensete ventricosum var. dom	Ensete ventricosum (Ganticho)	20	14.1	12.25	NA	NA	NA
521	Ensete	Domestic	Ensete ventricosum var. dom	Ensete ventricosum (Ganticho)	21.8	12.1	11.8	NA	NA	NA
522	Ensete	Domestic	Ensete ventricosum var. dom	Ensete ventricosum (Ganticho)	19.7	17.4	15.4	NA	NA	NA
418	Ensete	Domestic	Ensete ventricosum var. dom	Ensete ventricosum (Gefeteno_Kokate)	10.1	13.2	10.8	NA	NA	NA
419	Ensete	Domestic	Ensete ventricosum var. dom	Ensete ventricosum (Gefeteno_Kokate)	18.7	12.9	14.2	NA	NA	NA
420	Ensete	Domestic	Ensete ventricosum var. dom	Ensete ventricosum (Gefeteno_Kokate)	18.2	15.3	12.4	NA	NA	NA
421	Ensete	Domestic	Ensete ventricosum var. dom	Ensete ventricosum (Gefeteno_Kokate)	19.3	16.3	12	NA	NA	NA
422	Ensete	Domestic	Ensete ventricosum var. dom	Ensete ventricosum (Gefeteno_Kokate)	16.8	16.6	13.7	NA	NA	NA
423	Ensete	Domestic	Ensete ventricosum var. dom	Ensete ventricosum (Gefeteno_Kokate)	16.3	14.6	11.2	NA	NA	NA
424	Ensete	Domestic	Ensete ventricosum var. dom	Ensete ventricosum (Gefeteno_Kokate)	17.2	15.5	9.5	NA	NA	NA
425	Ensete	Domestic	Ensete ventricosum var. dom	Ensete ventricosum (Gefeteno_Kokate)	17.6	11.7	11.1	NA	NA	NA
426	Ensete	Domestic	Ensete ventricosum var. dom	Ensete ventricosum (Gefeteno_Kokate)	18	11.7	12.1	NA	NA	NA
427	Ensete	Domestic	Ensete ventricosum var. dom	Ensete ventricosum (Gefeteno_Kokate)	19.1	12.7	10.2	NA	NA	NA
428	Ensete	Domestic	Ensete ventricosum var. dom	Ensete ventricosum (Gefeteno_Kokate)	17.5	13.8	11.7	NA	NA	NA
429	Ensete	Domestic	Ensete ventricosum var. dom	Ensete ventricosum (Gefeteno_Kokate)	18.5	12.5	11.3	NA	NA	NA
430	Ensete	Domestic	Ensete ventricosum var. dom	Ensete ventricosum (Gefeteno_Kokate)	16.9	16.1	12.1	NA	NA	NA
431	Ensete	Domestic	Ensete ventricosum var. dom	Ensete ventricosum (Gefeteno_Kokate)	19.9	13.8	11.6	NA	NA	NA
432	Ensete	Domestic	Ensete ventricosum var. dom	Ensete ventricosum (Gefeteno_Kokate)	19.9	13.6	11.1	NA	NA	NA
433	Ensete	Domestic	Ensete ventricosum var. dom	Ensete ventricosum (Gefeteno_Kokate)	17.8	15.3	12.2	NA	NA	NA
434	Ensete	Domestic	Ensete ventricosum var. dom	Ensete ventricosum (Gefeteno_Kokate)	19.2	15.9	12.9	NA	NA	NA
435	Ensete	Domestic	Ensete ventricosum var. dom	Ensete ventricosum (Gefeteno_Kokate)	17	15.3	10.1	NA	NA	NA
436	Ensete	Domestic	Ensete ventricosum var. dom	Ensete ventricosum (Gefeteno_Kokate)	19.9	16	10.3	NA	NA	NA
437	Ensete	Domestic	Ensete ventricosum var. dom	Ensete ventricosum (Gefeteno_Kokate)	15.7	13.5	11.1	NA	NA	NA
398	Ensete	Domestic	Ensete ventricosum var. dom	Ensete ventricosum (Gefeteno_Sodo)	19.6	17.7	11.6	1.296	174.53	55.105
399	Ensete	Domestic	Ensete ventricosum var. dom	Ensete ventricosum (Gefeteno_Sodo)	19.3	18.4	11.1	1.101	176.691	64.984
400	Ensete	Domestic	Ensete ventricosum var. dom	Ensete ventricosum (Gefeteno_Sodo)	21.7	20.9	10.4	1.076	133.176	45.927
401	Ensete	Domestic	Ensete ventricosum var. dom	Ensete ventricosum (Gefeteno_Sodo)	17.1	14.8	10.4	1.065	175.769	66.856
402	Ensete	Domestic	Ensete ventricosum var. dom	Ensete ventricosum (Gefeteno_Sodo)	16.7	13.8	14.1	1.003	225.819	67.814
403	Ensete	Domestic	Ensete ventricosum var. dom	Ensete ventricosum (Gefeteno_Sodo)	18	14	11.9	NA	NA	NA
404	Ensete	Domestic	Ensete ventricosum var. dom	Ensete ventricosum (Gefeteno_Sodo)	18.2	17.7	11.4	NA	NA	NA
405	Ensete	Domestic	Ensete ventricosum var. dom	Ensete ventricosum (Gefeteno_Sodo)	14.6	13.8	9.8	NA	NA	NA
406	Ensete	Domestic	Ensete ventricosum var. dom	Ensete ventricosum (Gefeteno_Sodo)	16.2	15.1	9.6	NA	NA	NA
407	Ensete	Domestic	Ensete ventricosum var. dom	Ensete ventricosum (Gefeteno_Sodo)	18.4	17	12.1	NA	NA	NA
408	Ensete	Domestic	Ensete ventricosum var. dom	Ensete ventricosum (Gefeteno_Sodo)	19.5	17.8	12.7	NA	NA	NA
409	Ensete	Domestic	Ensete ventricosum var. dom	Ensete ventricosum (Gefeteno_Sodo)	16.3	14.5	12.6	NA	NA	NA
410	Ensete	Domestic	Ensete ventricosum var. dom	Ensete ventricosum (Gefeteno_Sodo)	19.9	15.7	10.1	NA	NA	NA
411	Ensete	Domestic	Ensete ventricosum var. dom	Ensete ventricosum (Gefeteno_Sodo)	18.7	17.7	11.3	NA	NA	NA
412	Ensete	Domestic	Ensete ventricosum var. dom	Ensete ventricosum (Gefeteno_Sodo)	18.7	16.5	11.9	NA	NA	NA
413	Ensete	Domestic	Ensete ventricosum var. dom	Ensete ventricosum (Gefeteno_Sodo)	21.6	15.4	14	NA	NA	NA
414	Ensete	Domestic	Ensete ventricosum var. dom	Ensete ventricosum (Gefeteno_Sodo)	17.1	13.3	13.6	NA	NA	NA
415	Ensete	Domestic	Ensete ventricosum var. dom	Ensete ventricosum (Gefeteno_Sodo)	15	12.2	11.6	NA	NA	NA
416	Ensete	Domestic	Ensete ventricosum var. dom	Ensete ventricosum (Gefeteno_Sodo)	18.1	15.5	11.2	NA	NA	NA
417	Ensete	Domestic	Ensete ventricosum var. dom	Ensete ventricosum (Gefeteno_Sodo)	19.1	17.2	11.6	NA	NA	NA
498	Ensete	Domestic	Ensete ventricosum var. dom	Ensete ventricosum (Kiticho)	22.8	16.9	15.1	1.658	327.956	130.725
499	Ensete	Domestic	Ensete ventricosum var. dom	Ensete ventricosum (Kiticho)	22	15.3	12.7	1.153	216.406	67.599
500	Ensete	Domestic	Ensete ventricosum var. dom	Ensete ventricosum (Kiticho)	24	18.3	14	0.937	255.758	67.767
501	Ensete	Domestic	Ensete ventricosum var. dom	Ensete ventricosum (Kiticho)	22.9	18.8	14.6	1.061	207.978	66.315
502	Ensete	Domestic	Ensete ventricosum var. dom	Ensete ventricosum (Kiticho)	19	16.7	9.5	NA	NA	NA
503	Ensete	Domestic	Ensete ventricosum var. dom	Ensete ventricosum (Kiticho)	20.3	14.4	11.2	NA	NA	NA
504	Ensete	Domestic	Ensete ventricosum var. dom	Ensete ventricosum (Kiticho)	22.1	14.4	13.5	NA	NA	NA
505	Ensete	Domestic	Ensete ventricosum var. dom	Ensete ventricosum (Kiticho)	21.5	15.7	10.8	NA	NA	NA
506	Ensete	Domestic	Ensete ventricosum var. dom	Ensete ventricosum (Kiticho)	21	18.4	12.1	NA	NA	NA
507	Ensete	Domestic	Ensete ventricosum var. dom	Ensete ventricosum (Kiticho)	19.8	15	13.9	NA	NA	NA
470	Ensete	Domestic	Ensete ventricosum var. dom	Ensete ventricosum (Lemat)	14.3	13.4	14.2	NA	NA	NA
471	Ensete	Domestic	Ensete ventricosum var. dom	Ensete ventricosum (Lemat)	19.2	16.9	11.2	NA	NA	NA
472	Ensete	Domestic	Ensete ventricosum var. dom	Ensete ventricosum (Lemat)	15.9	13.5	9.9	NA	NA	NA
473	Ensete	Domestic	Ensete ventricosum var. dom	Ensete ventricosum (Lemat)	17	14.1	11	NA	NA	NA
474	Ensete	Domestic	Ensete ventricosum var. dom	Ensete ventricosum (Lemat)	16.5	15.1	12.5	NA	NA	NA
475	Ensete	Domestic	Ensete ventricosum var. dom	Ensete ventricosum (Lemat)	12.4	12.5	15	NA	NA	NA
476	Ensete	Domestic	Ensete ventricosum var. dom	Ensete ventricosum (Lemat)	18.3	16.2	11.1	NA	NA	NA
477	Ensete	Domestic	Ensete ventricosum var. dom	Ensete ventricosum (Lemat)	19.7	14.4	12.3	NA	NA	NA
478	Ensete	Domestic	Ensete ventricosum var. dom	Ensete ventricosum (Lemat)	16.8	17.1	14.2	NA	NA	NA
479	Ensete	Domestic	Ensete ventricosum var. dom	Ensete ventricosum (Lemat)	18.9	14	12.7	NA	NA	NA
480	Ensete	Domestic	Ensete ventricosum var. dom	Ensete ventricosum (Lemat)	18.9	14.99	11.6	NA	NA	NA
481	Ensete	Domestic	Ensete ventricosum var. dom	Ensete ventricosum (Lemat)	17.65	14.9	11.8	NA	NA	NA
482	Ensete	Domestic	Ensete ventricosum var. dom	Ensete ventricosum (Lemat)	18.2	16.7	8.11	NA	NA	NA
483	Ensete	Domestic	Ensete ventricosum var. dom	Ensete ventricosum (Lemat)	16.23	14	10.8	NA	NA	NA
484	Ensete	Domestic	Ensete ventricosum var. dom	Ensete ventricosum (Lemat)	19.8	15.9	11.37	NA	NA	NA
356	Ensete	Domestic	Ensete ventricosum var. dom	Ensete ventricosum (Maze)	17.3	14.7	10.3	0.865	155.338	63.519
357	Ensete	Domestic	Ensete ventricosum var. dom	Ensete ventricosum (Maze)	17.9	13.5	10.5	0.67	157.079	77.702
358	Ensete	Domestic	Ensete ventricosum var. dom	Ensete ventricosum (Maze)	18.3	13.6	10	0.797	139.223	66.691
359	Ensete	Domestic	Ensete ventricosum var. dom	Ensete ventricosum (Maze)	17.9	13.1	10.4	0.864	111.533	50.633
360	Ensete	Domestic	Ensete ventricosum var. dom	Ensete ventricosum (Maze)	12.3	10.6	9.7	0.72	108.857	31.751
361	Ensete	Domestic	Ensete ventricosum var. dom	Ensete ventricosum (Maze)	18.2	13.9	11.6	NA	NA	NA
362	Ensete	Domestic	Ensete ventricosum var. dom	Ensete ventricosum (Maze)	18.5	13.7	10.2	NA	NA	NA
363	Ensete	Domestic	Ensete ventricosum var. dom	Ensete ventricosum (Maze)	15.9	11.8	9.7	NA	NA	NA
364	Ensete	Domestic	Ensete ventricosum var. dom	Ensete ventricosum (Maze)	15.4	14.7	10.1	NA	NA	NA
365	Ensete	Domestic	Ensete ventricosum var. dom	Ensete ventricosum (Maze)	16.5	16.1	10.2	NA	NA	NA
366	Ensete	Domestic	Ensete ventricosum var. dom	Ensete ventricosum (Maze)	20.6	16.4	10.3	NA	NA	NA
367	Ensete	Domestic	Ensete ventricosum var. dom	Ensete ventricosum (Maze)	15.4	8.9	12.9	NA	NA	NA
368	Ensete	Domestic	Ensete ventricosum var. dom	Ensete ventricosum (Maze)	21.2	13.3	7.98	NA	NA	NA
369	Ensete	Domestic	Ensete ventricosum var. dom	Ensete ventricosum (Maze)	16.7	13.8	11.1	NA	NA	NA
370	Ensete	Domestic	Ensete ventricosum var. dom	Ensete ventricosum (Maze)	20.7	12.4	10.4	NA	NA	NA
371	Ensete	Domestic	Ensete ventricosum var. dom	Ensete ventricosum (Maze)	17.6	16.3	11.3	NA	NA	NA
372	Ensete	Domestic	Ensete ventricosum var. dom	Ensete ventricosum (Maze)	17.8	13.6	9.7	NA	NA	NA
373	Ensete	Domestic	Ensete ventricosum var. dom	Ensete ventricosum (Maze)	19	12.8	10.3	NA	NA	NA
374	Ensete	Domestic	Ensete ventricosum var. dom	Ensete ventricosum (Maze)	17.1	16.5	10	NA	NA	NA
375	Ensete	Domestic	Ensete ventricosum var. dom	Ensete ventricosum (Maze)	15	12	9.2	NA	NA	NA
376	Ensete	Domestic	Ensete ventricosum var. dom	Ensete ventricosum (Maze)	17.5	13.6	8.6	NA	NA	NA
523	Ensete	Domestic	Ensete ventricosum var. dom	Ensete ventricosum (Midasho)	17.9	14.2	13.3	NA	NA	NA
524	Ensete	Domestic	Ensete ventricosum var. dom	Ensete ventricosum (Midasho)	20.4	14.9	13.5	NA	NA	NA
525	Ensete	Domestic	Ensete ventricosum var. dom	Ensete ventricosum (Midasho)	20.2	11.9	13	NA	NA	NA
526	Ensete	Domestic	Ensete ventricosum var. dom	Ensete ventricosum (Midasho)	22.1	14	13.5	NA	NA	NA
527	Ensete	Domestic	Ensete ventricosum var. dom	Ensete ventricosum (Midasho)	15.2	11.6	8.6	NA	NA	NA
528	Ensete	Domestic	Ensete ventricosum var. dom	Ensete ventricosum (Midasho)	19.5	14.3	10.9	NA	NA	NA
529	Ensete	Domestic	Ensete ventricosum var. dom	Ensete ventricosum (Midasho)	15.9	11.3	7.9	NA	NA	NA
485	Ensete	Domestic	Ensete ventricosum var. dom	Ensete ventricosum (Suyitiya)	17.2	14.5	12.18	0.75	136.051	46.21
486	Ensete	Domestic	Ensete ventricosum var. dom	Ensete ventricosum (Suyitiya)	20.7	17.1	11.1	1.167	221.509	78.771
487	Ensete	Domestic	Ensete ventricosum var. dom	Ensete ventricosum (Suyitiya)	19.2	15.9	10.3	0.82	150.091	50.494
488	Ensete	Domestic	Ensete ventricosum var. dom	Ensete ventricosum (Suyitiya)	18.9	12.5	11.4	0.945	184.278	60.807
489	Ensete	Domestic	Ensete ventricosum var. dom	Ensete ventricosum (Suyitiya)	22.3	12.9	12.5	0.971	208.487	81.065
490	Ensete	Domestic	Ensete ventricosum var. dom	Ensete ventricosum (Suyitiya)	18.7	14.7	11.4	NA	NA	NA
491	Ensete	Domestic	Ensete ventricosum var. dom	Ensete ventricosum (Suyitiya)	20.9	15.2	10	NA	NA	NA
492	Ensete	Domestic	Ensete ventricosum var. dom	Ensete ventricosum (Suyitiya)	17	14.3	13.8	NA	NA	NA
493	Ensete	Domestic	Ensete ventricosum var. dom	Ensete ventricosum (Suyitiya)	21.5	12.2	10.3	NA	NA	NA
494	Ensete	Domestic	Ensete ventricosum var. dom	Ensete ventricosum (Suyitiya)	15.4	12.9	10.7	NA	NA	NA
495	Ensete	Domestic	Ensete ventricosum var. dom	Ensete ventricosum (Suyitiya)	20.7	15.6	10.4	NA	NA	NA
496	Ensete	Domestic	Ensete ventricosum var. dom	Ensete ventricosum (Suyitiya)	16.3	14.6	12.9	NA	NA	NA
497	Ensete	Domestic	Ensete ventricosum var. dom	Ensete ventricosum (Suyitiya)	15.9	12.4	12.3	NA	NA	NA
438	Ensete	Domestic	Ensete ventricosum var. dom	Ensete ventricosum (Wanadiya)	20.2	14.3	11.3	0.991	195.033	84.228
439	Ensete	Domestic	Ensete ventricosum var. dom	Ensete ventricosum (Wanadiya)	16.9	16.3	11.9	1.084	163.682	36.749
440	Ensete	Domestic	Ensete ventricosum var. dom	Ensete ventricosum (Wanadiya)	16	14.5	12.5	0.911	141.06	57.052
441	Ensete	Domestic	Ensete ventricosum var. dom	Ensete ventricosum (Wanadiya)	19.2	16.8	10.7	1.122	164.683	37.694
442	Ensete	Domestic	Ensete ventricosum var. dom	Ensete ventricosum (Wanadiya)	16.4	10.6	16.1	0.963	173.285	57.036
443	Ensete	Domestic	Ensete ventricosum var. dom	Ensete ventricosum (Wanadiya)	18.3	12.9	14	NA	NA	NA
444	Ensete	Domestic	Ensete ventricosum var. dom	Ensete ventricosum (Wanadiya)	15.8	15.5	11	NA	NA	NA
445	Ensete	Domestic	Ensete ventricosum var. dom	Ensete ventricosum (Wanadiya)	17.5	14.8	11.7	NA	NA	NA
446	Ensete	Domestic	Ensete ventricosum var. dom	Ensete ventricosum (Wanadiya)	19	15.3	9.5	NA	NA	NA
447	Ensete	Domestic	Ensete ventricosum var. dom	Ensete ventricosum (Wanadiya)	16.7	17.4	12.4	NA	NA	NA
448	Ensete	Domestic	Ensete ventricosum var. dom	Ensete ventricosum (Wanadiya)	18.2	14	11.4	NA	NA	NA
449	Ensete	Domestic	Ensete ventricosum var. dom	Ensete ventricosum (Wanadiya)	16.6	16	9.7	NA	NA	NA
450	Ensete	Domestic	Ensete ventricosum var. dom	Ensete ventricosum (Wanadiya)	16.1	12	13.4	NA	NA	NA
451	Ensete	Domestic	Ensete ventricosum var. dom	Ensete ventricosum (Wanadiya)	22.2	14.8	10.7	NA	NA	NA
452	Ensete	Domestic	Ensete ventricosum var. dom	Ensete ventricosum (Wanadiya)	16.9	16.7	12	NA	NA	NA
216	Ensete	Wild	Ensete ventricosum var. wild	Ensete ventricosum (wild 1)	17.7	13.66	11.88	0.897	186.157	72.556
217	Ensete	Wild	Ensete ventricosum var. wild	Ensete ventricosum (wild 1)	22.61	11.74	12.31	0.943	206.478	77.646
218	Ensete	Wild	Ensete ventricosum var. wild	Ensete ventricosum (wild 1)	17.25	12.47	10.77	0.758	187.158	73.667
219	Ensete	Wild	Ensete ventricosum var. wild	Ensete ventricosum (wild 1)	16.88	13.88	10.3	1.05	227.212	97.292
220	Ensete	Wild	Ensete ventricosum var. wild	Ensete ventricosum (wild 1)	18.3	14.09	10.14	0.804	196.601	70.297
221	Ensete	Wild	Ensete ventricosum var. wild	Ensete ventricosum (wild 1)	16.1	15.95	8.63	NA	NA	NA
222	Ensete	Wild	Ensete ventricosum var. wild	Ensete ventricosum (wild 1)	16.25	15	10.78	NA	NA	NA
223	Ensete	Wild	Ensete ventricosum var. wild	Ensete ventricosum (wild 1)	17.8	13.13	9.91	NA	NA	NA
224	Ensete	Wild	Ensete ventricosum var. wild	Ensete ventricosum (wild 1)	19.23	12.12	13.14	NA	NA	NA
225	Ensete	Wild	Ensete ventricosum var. wild	Ensete ventricosum (wild 1)	19.4	12.4	10.47	NA	NA	NA
226	Ensete	Wild	Ensete ventricosum var. wild	Ensete ventricosum (wild 1)	20.03	13.14	11.27	NA	NA	NA
227	Ensete	Wild	Ensete ventricosum var. wild	Ensete ventricosum (wild 1)	21.58	11.75	10.84	NA	NA	NA
228	Ensete	Wild	Ensete ventricosum var. wild	Ensete ventricosum (wild 1)	20.55	13.51	10.33	NA	NA	NA
229	Ensete	Wild	Ensete ventricosum var. wild	Ensete ventricosum (wild 1)	17.51	12.97	9.48	NA	NA	NA
230	Ensete	Wild	Ensete ventricosum var. wild	Ensete ventricosum (wild 1)	21.01	16.61	9.76	NA	NA	NA
231	Ensete	Wild	Ensete ventricosum var. wild	Ensete ventricosum (wild 1)	20.11	12.95	9.41	NA	NA	NA
232	Ensete	Wild	Ensete ventricosum var. wild	Ensete ventricosum (wild 1)	20.01	11.84	10.8	NA	NA	NA
233	Ensete	Wild	Ensete ventricosum var. wild	Ensete ventricosum (wild 1)	17.25	16.53	10.48	NA	NA	NA
234	Ensete	Wild	Ensete ventricosum var. wild	Ensete ventricosum (wild 1)	16.59	14.12	11.36	NA	NA	NA
235	Ensete	Wild	Ensete ventricosum var. wild	Ensete ventricosum (wild 1)	17.25	11.91	9.34	NA	NA	NA
236	Ensete	Wild	Ensete ventricosum var. wild	Ensete ventricosum (wild 2)	21.75	13.19	11.27	0.976	190.463	73.335
237	Ensete	Wild	Ensete ventricosum var. wild	Ensete ventricosum (wild 2)	18.18	15.11	11.93	0.872	187.294	70.084
238	Ensete	Wild	Ensete ventricosum var. wild	Ensete ventricosum (wild 2)	21.32	14.08	9.88	1.019	209.522	81.609
239	Ensete	Wild	Ensete ventricosum var. wild	Ensete ventricosum (wild 2)	19.26	16.07	8.22	0.959	213.176	87.231
240	Ensete	Wild	Ensete ventricosum var. wild	Ensete ventricosum (wild 2)	19.64	12.95	12.17	0.691	220.068	96.489
241	Ensete	Wild	Ensete ventricosum var. wild	Ensete ventricosum (wild 2)	19.04	14.54	9.78	NA	NA	NA
242	Ensete	Wild	Ensete ventricosum var. wild	Ensete ventricosum (wild 2)	20.9	15.56	9.64	NA	NA	NA
243	Ensete	Wild	Ensete ventricosum var. wild	Ensete ventricosum (wild 2)	19.75	15.91	11.65	NA	NA	NA
244	Ensete	Wild	Ensete ventricosum var. wild	Ensete ventricosum (wild 2)	23.17	11.06	10.02	NA	NA	NA
245	Ensete	Wild	Ensete ventricosum var. wild	Ensete ventricosum (wild 2)	16.04	15.91	11.03	NA	NA	NA
246	Ensete	Wild	Ensete ventricosum var. wild	Ensete ventricosum (wild 2)	19.67	13.59	12.8	NA	NA	NA
247	Ensete	Wild	Ensete ventricosum var. wild	Ensete ventricosum (wild 2)	19.17	15.46	11.18	NA	NA	NA
248	Ensete	Wild	Ensete ventricosum var. wild	Ensete ventricosum (wild 2)	21.89	10.97	10.98	NA	NA	NA
249	Ensete	Wild	Ensete ventricosum var. wild	Ensete ventricosum (wild 2)	22.37	13.08	11.31	NA	NA	NA
250	Ensete	Wild	Ensete ventricosum var. wild	Ensete ventricosum (wild 2)	16.29	13.22	13.47	NA	NA	NA
251	Ensete	Wild	Ensete ventricosum var. wild	Ensete ventricosum (wild 2)	23.29	13.81	9.53	NA	NA	NA
252	Ensete	Wild	Ensete ventricosum var. wild	Ensete ventricosum (wild 2)	19.07	13.91	12.27	NA	NA	NA
253	Ensete	Wild	Ensete ventricosum var. wild	Ensete ventricosum (wild 2)	16.27	13.34	13.88	NA	NA	NA
254	Ensete	Wild	Ensete ventricosum var. wild	Ensete ventricosum (wild 2)	22.98	14.68	10.36	NA	NA	NA
255	Ensete	Wild	Ensete ventricosum var. wild	Ensete ventricosum (wild 2)	22.02	13.06	10.34	NA	NA	NA
256	Ensete	Wild	Ensete ventricosum var. wild	Ensete ventricosum (wild 3)	17.77	16.03	9.84	0.68	144.391	59.602
257	Ensete	Wild	Ensete ventricosum var. wild	Ensete ventricosum (wild 3)	19.81	13.3	10.45	0.624	176.689	51.901
258	Ensete	Wild	Ensete ventricosum var. wild	Ensete ventricosum (wild 3)	17.88	14.05	9.96	0.717	192.244	60.467
259	Ensete	Wild	Ensete ventricosum var. wild	Ensete ventricosum (wild 3)	18.88	14.06	10.06	0.831	171.416	54.007
260	Ensete	Wild	Ensete ventricosum var. wild	Ensete ventricosum (wild 3)	19.31	9.11	9.62	0.893	201.52	75.492
261	Ensete	Wild	Ensete ventricosum var. wild	Ensete ventricosum (wild 3)	14.28	14.92	10.42	NA	NA	NA
262	Ensete	Wild	Ensete ventricosum var. wild	Ensete ventricosum (wild 3)	16.83	14.43	11.19	NA	NA	NA
263	Ensete	Wild	Ensete ventricosum var. wild	Ensete ventricosum (wild 3)	18.43	14.51	8.97	NA	NA	NA
264	Ensete	Wild	Ensete ventricosum var. wild	Ensete ventricosum (wild 3)	17.66	14.52	10.04	NA	NA	NA
265	Ensete	Wild	Ensete ventricosum var. wild	Ensete ventricosum (wild 3)	16.17	12.59	9.12	NA	NA	NA
266	Ensete	Wild	Ensete ventricosum var. wild	Ensete ventricosum (wild 3)	15.38	14.11	9.34	NA	NA	NA
267	Ensete	Wild	Ensete ventricosum var. wild	Ensete ventricosum (wild 3)	20.15	14.78	9.78	NA	NA	NA
268	Ensete	Wild	Ensete ventricosum var. wild	Ensete ventricosum (wild 3)	17.89	15.27	8.82	NA	NA	NA
269	Ensete	Wild	Ensete ventricosum var. wild	Ensete ventricosum (wild 3)	15.47	14.54	9.63	NA	NA	NA
270	Ensete	Wild	Ensete ventricosum var. wild	Ensete ventricosum (wild 3)	19.11	13.79	9.63	NA	NA	NA
271	Ensete	Wild	Ensete ventricosum var. wild	Ensete ventricosum (wild 3)	16.42	14.83	9.52	NA	NA	NA
272	Ensete	Wild	Ensete ventricosum var. wild	Ensete ventricosum (wild 3)	17.72	12.74	9.14	NA	NA	NA
273	Ensete	Wild	Ensete ventricosum var. wild	Ensete ventricosum (wild 3)	17.6	15.05	10.74	NA	NA	NA
274	Ensete	Wild	Ensete ventricosum var. wild	Ensete ventricosum (wild 3)	15.54	17.02	10.26	NA	NA	NA
275	Ensete	Wild	Ensete ventricosum var. wild	Ensete ventricosum (wild 3)	19.95	14.17	9.63	NA	NA	NA
276	Ensete	Wild	Ensete ventricosum var. wild	Ensete ventricosum (wild 4)	17.55	13.94	12.43	0.969	234.261	99.055
277	Ensete	Wild	Ensete ventricosum var. wild	Ensete ventricosum (wild 4)	20.61	13.04	12.15	1	199.39	75.899
278	Ensete	Wild	Ensete ventricosum var. wild	Ensete ventricosum (wild 4)	17.55	17.34	12.41	1.046	216.812	89.077
279	Ensete	Wild	Ensete ventricosum var. wild	Ensete ventricosum (wild 4)	21.13	14.4	10.21	1.123	197.658	93.792
280	Ensete	Wild	Ensete ventricosum var. wild	Ensete ventricosum (wild 4)	18.15	13.19	13.48	1.48	220.325	93.252
281	Ensete	Wild	Ensete ventricosum var. wild	Ensete ventricosum (wild 4)	18.46	17.45	12.57	NA	NA	NA
282	Ensete	Wild	Ensete ventricosum var. wild	Ensete ventricosum (wild 4)	19.7	16.05	12.34	NA	NA	NA
283	Ensete	Wild	Ensete ventricosum var. wild	Ensete ventricosum (wild 4)	19.1	16.75	11.34	NA	NA	NA
284	Ensete	Wild	Ensete ventricosum var. wild	Ensete ventricosum (wild 4)	17.31	16.4	12.92	NA	NA	NA
285	Ensete	Wild	Ensete ventricosum var. wild	Ensete ventricosum (wild 4)	18.72	15.16	12.86	NA	NA	NA
286	Ensete	Wild	Ensete ventricosum var. wild	Ensete ventricosum (wild 4)	21.09	19.02	11.8	NA	NA	NA
287	Ensete	Wild	Ensete ventricosum var. wild	Ensete ventricosum (wild 4)	19.95	14.26	12.5	NA	NA	NA
288	Ensete	Wild	Ensete ventricosum var. wild	Ensete ventricosum (wild 4)	21.32	15.29	13.31	NA	NA	NA
289	Ensete	Wild	Ensete ventricosum var. wild	Ensete ventricosum (wild 4)	19.62	14.57	11.6	NA	NA	NA
290	Ensete	Wild	Ensete ventricosum var. wild	Ensete ventricosum (wild 4)	16.19	15.18	13.09	NA	NA	NA
291	Ensete	Wild	Ensete ventricosum var. wild	Ensete ventricosum (wild 4)	19.14	16.11	10.54	NA	NA	NA
292	Ensete	Wild	Ensete ventricosum var. wild	Ensete ventricosum (wild 4)	19.64	14.28	15.2	NA	NA	NA
293	Ensete	Wild	Ensete ventricosum var. wild	Ensete ventricosum (wild 4)	19.57	15.26	14.56	NA	NA	NA
294	Ensete	Wild	Ensete ventricosum var. wild	Ensete ventricosum (wild 4)	19.63	17.69	11.11	NA	NA	NA
295	Ensete	Wild	Ensete ventricosum var. wild	Ensete ventricosum (wild 4)	21.02	18.77	10.59	NA	NA	NA
296	Ensete	Wild	Ensete ventricosum var. wild	Ensete ventricosum (wild 5)	20.88	15.82	11.8	1.003	219.738	67.083
297	Ensete	Wild	Ensete ventricosum var. wild	Ensete ventricosum (wild 5)	22.6	13.45	10.69	0.861	196.906	88.536
298	Ensete	Wild	Ensete ventricosum var. wild	Ensete ventricosum (wild 5)	21.75	16.72	11.48	0.797	127.829	45.995
299	Ensete	Wild	Ensete ventricosum var. wild	Ensete ventricosum (wild 5)	18.36	16.09	12.03	0.975	166.49	59.84
300	Ensete	Wild	Ensete ventricosum var. wild	Ensete ventricosum (wild 5)	18.31	16.04	9.06	1.02	201.466	73.36
301	Ensete	Wild	Ensete ventricosum var. wild	Ensete ventricosum (wild 5)	18.08	17.56	12.99	NA	NA	NA
302	Ensete	Wild	Ensete ventricosum var. wild	Ensete ventricosum (wild 5)	18.9	15.2	10.65	NA	NA	NA
303	Ensete	Wild	Ensete ventricosum var. wild	Ensete ventricosum (wild 5)	20.04	13.08	9.38	NA	NA	NA
304	Ensete	Wild	Ensete ventricosum var. wild	Ensete ventricosum (wild 5)	18.12	17.06	11.31	NA	NA	NA
305	Ensete	Wild	Ensete ventricosum var. wild	Ensete ventricosum (wild 5)	17.2	17.11	9.19	NA	NA	NA
306	Ensete	Wild	Ensete ventricosum var. wild	Ensete ventricosum (wild 5)	19.25	13.18	12.84	NA	NA	NA
307	Ensete	Wild	Ensete ventricosum var. wild	Ensete ventricosum (wild 5)	16.58	14.64	11.47	NA	NA	NA
308	Ensete	Wild	Ensete ventricosum var. wild	Ensete ventricosum (wild 5)	17.35	16.6	11.05	NA	NA	NA
309	Ensete	Wild	Ensete ventricosum var. wild	Ensete ventricosum (wild 5)	21.27	13.35	9.78	NA	NA	NA
310	Ensete	Wild	Ensete ventricosum var. wild	Ensete ventricosum (wild 5)	19.99	12.74	10.39	NA	NA	NA
311	Ensete	Wild	Ensete ventricosum var. wild	Ensete ventricosum (wild 5)	21.11	16.42	11.34	NA	NA	NA
312	Ensete	Wild	Ensete ventricosum var. wild	Ensete ventricosum (wild 5)	18.75	17.86	10.86	NA	NA	NA
313	Ensete	Wild	Ensete ventricosum var. wild	Ensete ventricosum (wild 5)	18.87	15.05	11.45	NA	NA	NA
314	Ensete	Wild	Ensete ventricosum var. wild	Ensete ventricosum (wild 5)	20.3	16.76	11.36	NA	NA	NA
315	Ensete	Wild	Ensete ventricosum var. wild	Ensete ventricosum (wild 5)	18.9	16.55	12.38	NA	NA	NA
316	Ensete	Wild	Ensete ventricosum var. wild	Ensete ventricosum (wild 6)	19.96	13.94	10.25	0.939	258.172	107.283
317	Ensete	Wild	Ensete ventricosum var. wild	Ensete ventricosum (wild 6)	18.42	13.22	14.75	1.268	203.309	73.573
318	Ensete	Wild	Ensete ventricosum var. wild	Ensete ventricosum (wild 6)	21.5	14.71	10.58	1.166	232.936	82.291
319	Ensete	Wild	Ensete ventricosum var. wild	Ensete ventricosum (wild 6)	18.48	14.9	11.17	1.02	218.095	74.668
320	Ensete	Wild	Ensete ventricosum var. wild	Ensete ventricosum (wild 6)	17.96	15.51	11.39	1.277	233.021	63.958
321	Ensete	Wild	Ensete ventricosum var. wild	Ensete ventricosum (wild 6)	23.98	13.32	12.74	NA	NA	NA
322	Ensete	Wild	Ensete ventricosum var. wild	Ensete ventricosum (wild 6)	16.49	15.68	12.87	NA	NA	NA
323	Ensete	Wild	Ensete ventricosum var. wild	Ensete ventricosum (wild 6)	19.37	16.81	11.04	NA	NA	NA
324	Ensete	Wild	Ensete ventricosum var. wild	Ensete ventricosum (wild 6)	23.75	16.38	9.55	NA	NA	NA
325	Ensete	Wild	Ensete ventricosum var. wild	Ensete ventricosum (wild 6)	18.29	17.25	12.63	NA	NA	NA
326	Ensete	Wild	Ensete ventricosum var. wild	Ensete ventricosum (wild 6)	22.3	17.87	8.94	NA	NA	NA
327	Ensete	Wild	Ensete ventricosum var. wild	Ensete ventricosum (wild 6)	22.19	13.66	10.68	NA	NA	NA
328	Ensete	Wild	Ensete ventricosum var. wild	Ensete ventricosum (wild 6)	19.84	17.87	11.11	NA	NA	NA
329	Ensete	Wild	Ensete ventricosum var. wild	Ensete ventricosum (wild 6)	19.49	16.14	10.83	NA	NA	NA
330	Ensete	Wild	Ensete ventricosum var. wild	Ensete ventricosum (wild 6)	20.85	14.43	10.54	NA	NA	NA
331	Ensete	Wild	Ensete ventricosum var. wild	Ensete ventricosum (wild 6)	23.41	13.52	11.09	NA	NA	NA
332	Ensete	Wild	Ensete ventricosum var. wild	Ensete ventricosum (wild 6)	16.3	17.11	10.24	NA	NA	NA
333	Ensete	Wild	Ensete ventricosum var. wild	Ensete ventricosum (wild 6)	23.03	15.44	10.25	NA	NA	NA
334	Ensete	Wild	Ensete ventricosum var. wild	Ensete ventricosum (wild 6)	17.15	13.09	11.01	NA	NA	NA
335	Ensete	Wild	Ensete ventricosum var. wild	Ensete ventricosum (wild 6)	18.9	16.02	11.36	NA	NA	NA
336	Ensete	Wild	Ensete ventricosum var. wild	Ensete ventricosum (wild 7)	17.89	13.99	9.4	1.03	164.256	63.436
337	Ensete	Wild	Ensete ventricosum var. wild	Ensete ventricosum (wild 7)	19.81	16.06	10.9	0.936	141.815	50.821
338	Ensete	Wild	Ensete ventricosum var. wild	Ensete ventricosum (wild 7)	17.18	14.92	10.49	0.975	157.408	51.842
339	Ensete	Wild	Ensete ventricosum var. wild	Ensete ventricosum (wild 7)	19.07	14	10.92	0.785	169.959	61.287
340	Ensete	Wild	Ensete ventricosum var. wild	Ensete ventricosum (wild 7)	18.74	16.45	9.66	0.91	161.245	49.664
341	Ensete	Wild	Ensete ventricosum var. wild	Ensete ventricosum (wild 7)	20.49	15.02	8.15	NA	NA	NA
342	Ensete	Wild	Ensete ventricosum var. wild	Ensete ventricosum (wild 7)	21.05	14.45	11.1	NA	NA	NA
343	Ensete	Wild	Ensete ventricosum var. wild	Ensete ventricosum (wild 7)	15.75	13.33	10.54	NA	NA	NA
344	Ensete	Wild	Ensete ventricosum var. wild	Ensete ventricosum (wild 7)	20.78	15.97	10.1	NA	NA	NA
345	Ensete	Wild	Ensete ventricosum var. wild	Ensete ventricosum (wild 7)	18.75	14.21	9.54	NA	NA	NA
346	Ensete	Wild	Ensete ventricosum var. wild	Ensete ventricosum (wild 7)	18.93	15.81	10.76	NA	NA	NA
347	Ensete	Wild	Ensete ventricosum var. wild	Ensete ventricosum (wild 7)	19.31	13.81	11.18	NA	NA	NA
348	Ensete	Wild	Ensete ventricosum var. wild	Ensete ventricosum (wild 7)	20.25	15.96	10.72	NA	NA	NA
349	Ensete	Wild	Ensete ventricosum var. wild	Ensete ventricosum (wild 7)	17.47	16.49	10.22	NA	NA	NA
350	Ensete	Wild	Ensete ventricosum var. wild	Ensete ventricosum (wild 7)	18.16	15.14	11.01	NA	NA	NA
351	Ensete	Wild	Ensete ventricosum var. wild	Ensete ventricosum (wild 7)	19.54	13.4	10.44	NA	NA	NA
352	Ensete	Wild	Ensete ventricosum var. wild	Ensete ventricosum (wild 7)	17.55	17.09	11.34	NA	NA	NA
353	Ensete	Wild	Ensete ventricosum var. wild	Ensete ventricosum (wild 7)	16.74	14.08	9.83	NA	NA	NA
354	Ensete	Wild	Ensete ventricosum var. wild	Ensete ventricosum (wild 7)	15.6	13.44	11.88	NA	NA	NA
355	Ensete	Wild	Ensete ventricosum var. wild	Ensete ventricosum (wild 7)	21.63	11.51	13.49	NA	NA	NA
1	Ensete	Wild	Ensete ventricosum var. RPS_wild	Ensete ventricosum (kew)	18.39	17.98	12.56	0.748	197.993	78.618
2	Ensete	Wild	Ensete ventricosum var. RPS_wild	Ensete ventricosum (kew)	18.62	12.89	14.37	0.866	250.61	105.499
3	Ensete	Wild	Ensete ventricosum var. RPS_wild	Ensete ventricosum (kew)	17.72	13.84	13.42	0.843	224.352	97.7
4	Ensete	Wild	Ensete ventricosum var. RPS_wild	Ensete ventricosum (kew)	17.37	16.95	14.93	0.753	258.542	108.071
5	Ensete	Wild	Ensete ventricosum var. RPS_wild	Ensete ventricosum (kew)	19.76	14.84	13.15	0.929	241.365	97.562
6	Ensete	Wild	Ensete ventricosum var. RPS_wild	Ensete ventricosum (kew)	19.97	15.62	15.57	NA	NA	NA
7	Ensete	Wild	Ensete ventricosum var. RPS_wild	Ensete ventricosum (kew)	18.06	18.03	14.76	NA	NA	NA
8	Ensete	Wild	Ensete ventricosum var. RPS_wild	Ensete ventricosum (kew)	18.96	19.01	14.02	NA	NA	NA
9	Ensete	Wild	Ensete ventricosum var. RPS_wild	Ensete ventricosum (kew)	24.56	16.8	11.75	NA	NA	NA
10	Ensete	Wild	Ensete ventricosum var. RPS_wild	Ensete ventricosum (kew)	17.84	12.77	13.87	NA	NA	NA
545	Ensete	Wild	Ensete ventricosum var. KEW_wild	Ensete ventricosum (RPS_wild)	13.4	11.5	12.7	NA	NA	NA
546	Ensete	Wild	Ensete ventricosum var. KEW_wild	Ensete ventricosum (RPS_wild)	12.7	11.2	13.6	NA	NA	NA
547	Ensete	Wild	Ensete ventricosum var. KEW_wild	Ensete ventricosum (RPS_wild)	12.9	12	11.3	NA	NA	NA
548	Ensete	Wild	Ensete ventricosum var. KEW_wild	Ensete ventricosum (RPS_wild)	11.6	11.5	12.3	NA	NA	NA
549	Ensete	Wild	Ensete ventricosum var. KEW_wild	Ensete ventricosum (RPS_wild)	12.8	12.4	11.9	NA	NA	NA
550	Ensete	Wild	Ensete ventricosum var. KEW_wild	Ensete ventricosum (RPS_wild)	12.4	10	10.4	NA	NA	NA
551	Ensete	Wild	Ensete ventricosum var. KEW_wild	Ensete ventricosum (RPS_wild)	13.9	10.9	13	NA	NA	NA
552	Ensete	Wild	Ensete ventricosum var. KEW_wild	Ensete ventricosum (RPS_wild)	14.9	12.1	13.5	NA	NA	NA
553	Ensete	Wild	Ensete ventricosum var. KEW_wild	Ensete ventricosum (RPS_wild)	13.6	10.7	12.8	NA	NA	NA
554	Ensete	Wild	Ensete ventricosum var. KEW_wild	Ensete ventricosum (RPS_wild)	13.3	12.7	12.7	NA	NA	NA
555	Ensete	Wild	Ensete ventricosum var. KEW_wild	Ensete ventricosum (RPS_wild)	12.95	11	12.9	NA	NA	NA
556	Ensete	Wild	Ensete ventricosum var. KEW_wild	Ensete ventricosum (RPS_wild)	13.2	13	12.4	NA	NA	NA
557	Ensete	Wild	Ensete ventricosum var. KEW_wild	Ensete ventricosum (RPS_wild)	14.7	13.5	10	NA	NA	NA
558	Ensete	Wild	Ensete ventricosum var. KEW_wild	Ensete ventricosum (RPS_wild)	13.1	12.9	11.6	NA	NA	NA
559	Ensete	Wild	Ensete ventricosum var. KEW_wild	Ensete ventricosum (RPS_wild)	13.3	8.9	9.7	NA	NA	NA
560	Ensete	Wild	Ensete ventricosum var. KEW_wild	Ensete ventricosum (RPS_wild)	13.6	12.9	11.7	NA	NA	NA
561	Ensete	Wild	Ensete ventricosum var. KEW_wild	Ensete ventricosum (RPS_wild)	12.8	10.9	13.1	NA	NA	NA
562	Ensete	Wild	Ensete ventricosum var. KEW_wild	Ensete ventricosum (RPS_wild)	14.2	12.4	13.7	NA	NA	NA
563	Ensete	Wild	Ensete ventricosum var. KEW_wild	Ensete ventricosum (RPS_wild)	13.6	11.7	12.8	NA	NA	NA
564	Ensete	Wild	Ensete ventricosum var. KEW_wild	Ensete ventricosum (RPS_wild)	13	10.4	10	NA	NA	NA
565	Ensete	Wild	Ensete ventricosum var. KEW_wild	Ensete ventricosum (RPS_wild)	13.4	9.5	13.1	NA	NA	NA
566	Ensete	Wild	Ensete ventricosum var. KEW_wild	Ensete ventricosum (RPS_wild)	12.6	10.5	12.3	NA	NA	NA
