## Supplemental Data Files for "Reproductive biology of wild and domesticated *Ensete ventricosum*: Further evidence for maintenance of sexual reproductive capacity in a vegetatively propagated perennial crop": S6_Germination_Exp_1-2.txt

EXPERIMENT	Conditions	Mean	Delta	ID	Count	Germinated
EXP1	25/15	20	10	RPS_wild	60	27
EXP1	25/10	17.5	15	RPS_wild	60	19
EXP1	30/20	25	10	RPS_wild	60	10
EXP1	25	25	0	RPS_wild	60	3
EXP1	30/15	22.5	15	RPS_wild	60	2
EXP1	30	30	0	RPS_wild	60	1
EXP1	20/10	15	10	RPS_wild	60	0
EXP1	30/10	20	20	RPS_wild	60	0
EXP1	35/20	27.5	15	RPS_wild	60	0
EXP1	40/20	30	20	RPS_wild	60	0
EXP1	40/25	32.5	15	RPS_wild	60	0
EXP1	10	10	0	RPS_wild	60	0
EXP1	15	15	0	RPS_wild	60	0
EXP1	20	20	0	RPS_wild	60	0
EXP1	40	40	0	RPS_wild	60	0
EXP2	10	10	0	AA_med	60	0
EXP2	10	10	0	Maze	60	0
EXP2	10	10	0	Hala	50	0
EXP2	10	10	0	Gef-sod	18	0
EXP2	10	10	0	Deri	36	0
EXP2	10	10	0	Gef_kok	30	0
EXP2	10	10	0	Wana	30	0
EXP2	10	10	0	RPS_wild	60	0
EXP2	15	15	0	AA_med	60	0
EXP2	15	15	0	Maze	60	0
EXP2	15	15	0	Hala	49	0
EXP2	15	15	0	Gef-sod	18	0
EXP2	15	15	0	Deri	36	0
EXP2	15	15	0	Gef_kok	30	0
EXP2	15	15	0	Wana	30	0
EXP2	15	15	0	RPS_wild	60	0
EXP2	20	20	0	AA_med	60	3
EXP2	20	20	0	Maze	60	1
EXP2	20	20	0	Hala	50	1
EXP2	20	20	0	Gef-sod	18	0
EXP2	20	20	0	Deri	36	0
EXP2	20	20	0	Gef_kok	30	0
EXP2	20	20	0	Wana	30	0
EXP2	20	20	0	RPS_wild	60	0
EXP2	25	25	0	AA_med	60	22
EXP2	25	25	0	Maze	60	13
EXP2	25	25	0	Hala	50	2
EXP2	25	25	0	Gef-sod	18	7
EXP2	25	25	0	Deri	36	0
EXP2	25	25	0	Gef_kok	30	0
EXP2	25	25	0	Wana	30	0
EXP2	25	25	0	RPS_wild	60	23
EXP2	30	30	0	AA_med	60	0
EXP2	30	30	0	Maze	60	3
EXP2	30	30	0	Hala	50	0
EXP2	30	30	0	Gef-sod	18	0
EXP2	30	30	0	Deri	36	0
EXP2	30	30	0	Gef_kok	30	0
EXP2	30	30	0	Wana	30	0
EXP2	30	30	0	RPS_wild	60	0
EXP2	10/20	15	10	AA_med	60	9
EXP2	10/20	15	10	Maze	60	5
EXP2	10/20	15	10	Hala	60	6
EXP2	10/20	15	10	Gef-sod	16	0
EXP2	10/20	15	10	Deri	42	0
EXP2	10/20	15	10	Gef_kok	30	1
EXP2	10/20	15	10	Wana	30	0
EXP2	10/20	15	10	RPS_wild	60	1
EXP2	10/25	17.5	15	AA_med	60	19
EXP2	10/25	17.5	15	Maze	60	13
EXP2	10/25	17.5	15	Hala	60	7
EXP2	10/25	17.5	15	Gef-sod	18	4
EXP2	10/25	17.5	15	Deri	36	0
EXP2	10/25	17.5	15	Gef_kok	30	2
EXP2	10/25	17.5	15	Wana	30	4
EXP2	10/25	17.5	15	RPS_wild	60	13
EXP2	15/25	20	10	AA_med	60	16
EXP2	15/25	20	10	Maze	60	3
EXP2	15/25	20	10	Hala	60	2
EXP2	15/25	20	10	Gef-sod	15	1
EXP2	15/25	20	10	Deri	36	1
EXP2	15/25	20	10	Gef_kok	30	1
EXP2	15/25	20	10	Wana	30	1
EXP2	15/25	20	10	RPS_wild	60	23
EXP2	10/30	20	20	AA_med	60	1
EXP2	10/30	20	20	Maze	60	0
EXP2	10/30	20	20	Hala	60	1
EXP2	10/30	20	20	Gef-sod	18	0
EXP2	10/30	20	20	Deri	36	0
EXP2	10/30	20	20	Gef_kok	30	0
EXP2	10/30	20	20	Wana	30	0
EXP2	10/30	20	20	RPS_wild	60	2
EXP2	15/30	22.5	15	AA_med	60	0
EXP2	15/30	22.5	15	Maze	60	1
EXP2	15/30	22.5	15	Hala	60	0
EXP2	15/30	22.5	15	Gef-sod	18	1
EXP2	15/30	22.5	15	Deri	36	0
EXP2	15/30	22.5	15	Gef_kok	30	1
EXP2	15/30	22.5	15	Wana	30	2
EXP2	15/30	22.5	15	RPS_wild	60	2
EXP2	20/30	25	10	AA_med	60	6
EXP2	20/30	25	10	Maze	60	9
EXP2	20/30	25	10	Hala	60	1
EXP2	20/30	25	10	Gef-sod	18	0
EXP2	20/30	25	10	Deri	36	1
EXP2	20/30	25	10	Gef_kok	30	1
EXP2	20/30	25	10	Wana	30	2
EXP2	20/30	25	10	RPS_wild	60	7
EXP2	10	10	0	W1	36	0
EXP2	10	10	0	W2	9	0
EXP2	10	10	0	W3	48	0
EXP2	10	10	0	W4	42	0
EXP2	10	10	0	W5	54	0
EXP2	10	10	0	W6	48	0
EXP2	10	10	0	W7	54	0
EXP2	15	15	0	W1	36	0
EXP2	15	15	0	W2	9	0
EXP2	15	15	0	W3	48	0
EXP2	15	15	0	W4	36	0
EXP2	15	15	0	W5	54	0
EXP2	15	15	0	W6	48	0
EXP2	15	15	0	W7	54	0
EXP2	20	20	0	W1	36	0
EXP2	20	20	0	W2	9	0
EXP2	20	20	0	W3	48	2
EXP2	20	20	0	W4	36	0
EXP2	20	20	0	W5	54	0
EXP2	20	20	0	W6	54	0
EXP2	20	20	0	W7	54	0
EXP2	25	25	0	W1	36	0
EXP2	25	25	0	W2	9	0
EXP2	25	25	0	W3	48	3
EXP2	25	25	0	W4	36	4
EXP2	25	25	0	W5	54	4
EXP2	25	25	0	W6	54	4
EXP2	25	25	0	W7	54	25
EXP2	30	30	0	W1	36	0
EXP2	30	30	0	W2	9	0
EXP2	30	30	0	W3	48	0
EXP2	30	30	0	W4	36	0
EXP2	30	30	0	W5	54	0
EXP2	30	30	0	W6	54	0
EXP2	30	30	0	W7	54	2
EXP2	10/20	15	10	W1	36	0
EXP2	10/20	15	10	W2	10	0
EXP2	10/20	15	10	W3	48	2
EXP2	10/20	15	10	W4	42	0
EXP2	10/20	15	10	W5	54	0
EXP2	10/20	15	10	W6	48	0
EXP2	10/20	15	10	W7	54	0
EXP2	10/25	17.5	15	W1	36	0
EXP2	10/25	17.5	15	W2	10	0
EXP2	10/25	17.5	15	W3	48	4
EXP2	10/25	17.5	15	W4	36	0
EXP2	10/25	17.5	15	W5	54	1
EXP2	10/25	17.5	15	W6	54	2
EXP2	10/25	17.5	15	W7	54	2
EXP2	15/25	20	10	W1	36	0
EXP2	15/25	20	10	W2	10	1
EXP2	15/25	20	10	W3	48	4
EXP2	15/25	20	10	W4	42	1
EXP2	15/25	20	10	W5	54	9
EXP2	15/25	20	10	W6	54	3
EXP2	15/25	20	10	W7	54	22
EXP2	30/10	20	20	W1	36	0
EXP2	30/10	20	20	W2	10	0
EXP2	30/10	20	20	W3	48	0
EXP2	30/10	20	20	W4	36	0
EXP2	30/10	20	20	W5	54	0
EXP2	30/10	20	20	W6	54	1
EXP2	30/10	20	20	W7	54	0
EXP2	30/15	22.5	15	W1	36	0
EXP2	30/15	22.5	15	W2	10	0
EXP2	30/15	22.5	15	W3	48	0
EXP2	30/15	22.5	15	W4	42	0
EXP2	30/15	22.5	15	W5	54	1
EXP2	30/15	22.5	15	W6	54	2
EXP2	30/15	22.5	15	W7	54	4
EXP2	30/20	25	10	W1	36	0
EXP2	30/20	25	10	W2	10	0
EXP2	30/20	25	10	W3	48	4
EXP2	30/20	25	10	W4	36	0
EXP2	30/20	25	10	W5	54	9
EXP2	30/20	25	10	W6	54	8
EXP2	30/20	25	10	W7	54	28
