## Supplemental Data Files for "Reproductive biology of wild and domesticated *Ensete ventricosum*: Further evidence for maintenance of sexual reproductive capacity in a vegetatively propagated perennial crop": S7_Germination_Exp_3-4.txt

EXPERIMENT	Condition_1	Condition_2	ID	Count	Germinated	count	Germinated
EXP3	10	25/10	AA_med	60	0	60	48
EXP3	10	25/10	Maze	60	0	60	24
EXP3	10	25/10	Hala	50	0	50	3
EXP3	10	25/10	Gef-sod	18	0	18	10
EXP3	10	25/10	Deri	36	0	36	0
EXP3	10	25/10	Gef_kok	30	0	30	4
EXP3	10	25/10	Wana	30	0	30	3
EXP3	10	25/10	RPS_wild	60	0	60	41
EXP3	15	25/10	AA_med	60	0	60	55
EXP3	15	25/10	Maze	60	0	60	28
EXP3	15	25/10	Hala	49	0	49	2
EXP3	15	25/10	Gef-sod	18	0	18	13
EXP3	15	25/10	Deri	36	0	36	0
EXP3	15	25/10	Gef_kok	30	0	30	2
EXP3	15	25/10	Wana	30	0	30	2
EXP3	15	25/10	RPS_wild	60	0	60	0
EXP3	20	25/10	AA_med	60	3	57	15
EXP3	20	25/10	Maze	60	1	59	3
EXP3	20	25/10	Hala	50	1	49	0
EXP3	20	25/10	Gef-sod	18	0	18	5
EXP3	20	25/10	Deri	36	0	36	0
EXP3	20	25/10	Gef_kok	30	0	30	1
EXP3	20	25/10	Wana	30	0	30	0
EXP3	20	25/10	RPS_wild	60	0	60	0
EXP3	25	25/10	AA_med	60	22	38	0
EXP3	25	25/10	Maze	60	13	47	0
EXP3	25	25/10	Hala	50	2	48	2
EXP3	25	25/10	Gef-sod	18	7	11	6
EXP3	25	25/10	Deri	36	0	36	0
EXP3	25	25/10	Gef_kok	30	0	30	0
EXP3	25	25/10	Wana	30	0	30	0
EXP3	25	25/10	RPS_wild	60	23	37	1
EXP3	30	25/10	AA_med	60	0	60	24
EXP3	30	25/10	Maze	60	3	57	4
EXP3	30	25/10	Hala	50	0	50	0
EXP3	30	25/10	Gef-sod	18	0	18	6
EXP3	30	25/10	Deri	36	0	36	0
EXP3	30	25/10	Gef_kok	30	0	30	0
EXP3	30	25/10	Wana	30	0	30	0
EXP3	30	25/10	RPS_wild	60	0	60	6
EXP4	10	25	AA_med	60	0	60	53
EXP4	10	25	Maze	50	0	50	22
EXP4	10	25	RPS_wild	60	0	60	34
EXP4	10	25/10	AA_med	60	0	60	50
EXP4	10	25/10	Maze	50	0	50	25
EXP4	10	25/10	RPS_wild	60	0	60	0
EXP4	10	25/15	AA_med	60	0	60	48
EXP4	10	25/15	Maze	50	0	50	29
EXP4	10	25/15	RPS_wild	60	0	60	34
EXP4	10	30/20	AA_med	60	0	60	50
EXP4	10	30/20	Maze	50	0	50	21
EXP4	10	30/20	RPS_wild	60	0	60	12
EXP4	10	30/15	AA_med	60	0	60	41
EXP4	10	30/15	Maze	50	0	50	5
EXP4	10	30/15	RPS_wild	60	0	60	9
